# LegNet: a best-in-class deep learning model for short DNA regulatory regions

**DOI:** 10.1101/2022.12.22.521582

**Authors:** Dmitry Penzar, Daria Nogina, Elizaveta Noskova, Arsenii Zinkevich, Georgy Meshcheryakov, Andrey Lando, Abdul Muntakim Rafi, Carl de Boer, Ivan V. Kulakovskiy

## Abstract

**Motivation:** The increasing volume of data from high-throughput experiments including parallel reporter assays facilitates the development of complex deep learning approaches for DNA regulatory grammar.

**Results:** Here we introduce LegNet, an EfficientNetV2-inspired convolutional network for modeling short gene regulatory regions. By approaching the sequence-to-expression regression problem as a soft classification task, LegNet secured first place for the autosome.org team in the DREAM 2022 challenge of predicting gene expression from gigantic parallel reporter assays. Using published data, here we demonstrate that LegNet outperforms existing models and accurately predicts gene expression *per se* as well as the effects of single-nucleotide variants. Furthermore, we show how LegNet can be used in a diffusion network manner for the rational design of promoter sequences yielding the desired expression level.

**Availability and Implementation:** https://github.com/autosome-ru/LegNet. The GitHub repository includes the Python code under the MIT license to reproduce the results presented in the study and a Jupyter Notebook tutorial.

**Supplementary Information:** Online-only supplementary data are available at Bioinformatics online.
