## Supplementary Table 1 for "LegNet: a best-in-class deep learning model for short DNA regulatory regions"

### Sheet: Descr. and perf. of models
Stage Description	Model ID	Model Description	Mean Pearson CC	SD Pearson CC	Mean Spearman CC	SD Spearman CC
Stage 1
Testing architectural changes and individual blocks. Five models trained with different fixed seeds.	original	The original LegNet model as in DREAM2022	0.974216	0.000287	0.977643	0.000322
	no_last_activation	No activation at the final layer	0.974184	0.000625	0.977347	0.000289
	no_act_simple_se	No activation and simple EfficientNetV2 SE block	0.974872	0.000312	0.978307	0.000182
	no_act_no_se	No activation and no SE block	0.968290	0.000194	0.971913	0.000207
	no_act_simple_se_resadd	No activation and simple SE block with residual add instead of residual concat	0.974386	0.000377	0.977715	0.000395
	no_act_simple_se_no_res	No activation and simple SE block without residual connections	0.974389	0.000332	0.977417	0.000179
	no_act_simple_se_in_dim	EfficientNetV2 internal dimensionality calculation instead of our original LegNet implementation	0.974950	0.000410	0.978260	0.000203
	no_act_simple_se_in_dim_fltgrp4	4 filters per group instead of 2	0.974555	0.000672	0.977802	0.000441
	no_act_simple_se_in_dim_fltgrp1	1 filter per group = depthwise convolution | Stage 1 optimal model	0.974552	0.000652	0.978050	0.000713
	no_act_simple_se_in_dim_fltgrp8	8 filters per group instead of 2	0.974412	0.000371	0.977957	0.000363
	no_act_simple_se_in_dim_fltgrp16	16 filters per group instead of 2	0.974593	0.000211	0.978045	0.000096
Stage 2
Testing the impact of the number of blocks, five models trained with different fixed starting seeds.	chosen_8_blocks	Stage 1 optimal modelwith an additional block	0.97459	0.000211	0.978045	0.000096
	chosen_9_block	... with two additional blocks	0.975024	0.000363	0.978214	0.000315
	chosen_6_blocks	... without the last block	0.974249	0.000464	0.978032	0.000404
	chosen_5_blocks	... without two last blocks	0.974137	0.000479	0.977817	0.000456
Stage 3
Testing the impact of the optimizer and soft-classification	chosen_lion	Stage 1 optimal model but with Lion optimizer | Stage 3 optimal model	0.975495	0.000254	0.978800	0.000294
	final_arch_reg	Stage 1 optimal model with lion optimizer with regression loss instead of soft-classification objective	0.973022	0.001380	0.977241	0.000283
Stage 4
Testing the impact of extra channels and augmentation	chosen_lion_noreaug	Stage 3 winner trained without reverse-complementary augmentation	0.969653	0.000949	0.973416	0.000952
	chosen_lion_nosingle	Stage 3 winner trained without the singleton channel	0.967190	0.000385	0.970746	0.000305
Stage 5
Testing the effect of the optimizer and learning rate scheduler, 10-fold cross-validation to provide the validation data for ReduceLROnPlateau	chosen_adamw_rdc_folds	AdamW optimizer with ReduceLROnPlateau scheduler	0.970836	0.001648	0.973916	0.001402
	chosen_lion_rdc_folds	Lion optimizer with ReduceLROnPlateau scheduler	0.971826	0.00113	0.974840	0.000943
	chosen_adamw_folds	AdamW optimizer with OneCycleLR scheduler	0.974217	0.000499	0.977781	0.000367
	chosen_lion_folds	Lion optimizer with OneCycleLR scheduler	0.975437	0.000287	0.978745	0.000179
Stage 4
Ensemble	chosen_lion_ensemble	Average of 100 models with different starting seeds	0.976668	-	0.98	-

### Sheet: Raw performance data
Model	Pearson					Spearman
original	0.974276617497655	0.9746486729791805	0.9741478690665794	0.9741533376664572	0.973855076347726	0.9778311542394663	0.9777749623165533	0.9776521836389899	0.9778721789180174	0.9770868731551595
no_last_activation	0.9737984703717447	0.9750975709729094	0.9737983183532746	0.9745721870047224	0.9736530348449222	0.9770128354622938	0.9776214318778373	0.977584287560836	0.977452370367958	0.9770645570111014
no_act_simple_se	0.9747616974850268	0.974925451730691	0.9753637528473519	0.9745182199575846	0.9747920161956236	0.9781192931085321	0.9785106493283925	0.9784414360325641	0.9781167581120404	0.9783446361507303
no_act_no_se	0.9683510257950808	0.9680940577134409	0.968185997050748	0.9682228269029511	0.9685940361208839	0.9720021351320542	0.9715761086507227	0.9719453499664013	0.9719069039965459	0.9721350993963372
no_act_simple_se_resadd	0.9748417910275756	0.9738979242687508	0.9741744489087204	0.9746624149988526	0.9743518529685926	0.977588474402613	0.9771601285547887	0.9778272548778532	0.9782497306030644	0.9777503841062669
no_act_simple_se_no_res	0.9747860008666509	0.9743642750587177	0.9738769564603271	0.9743834488796752	0.9745336018787276	0.9777342976986221	0.9773367907322613	0.9772987024695633	0.9773380184522029	0.977378226364925
no_act_simple_se_in_dim	0.9752328970387285	0.9743273899302853	0.9747514869221987	0.97532361626909	0.9751145581870269	0.9784167163354837	0.9780811862860269	0.9781557908700523	0.978534014755191	0.97811180175102
no_act_simple_se_in_dim_fltgrp4	0.9745491842117969	0.9753459297157486	0.9742508345040788	0.9750120232024827	0.9736162521732903	0.9776625844877134	0.9782597726617522	0.9776514037752443	0.9782257518552967	0.9772123410934139
no_act_simple_se_in_dim_fltgrp1	0.9754426614217804	0.9747623106554555	0.9743090851191706	0.973655792548344	0.9745916620132993	0.9789436520296178	0.9782051241412574	0.9778345132152908	0.9769947262122497	0.9782730870243395
no_act_simple_se_in_dim_fltgrp8	0.9745428418810107	0.9746044810320161	0.9744609889754559	0.9737657858516231	0.9746857711378959	0.9782530443813224	0.9782218993747259	0.9778928665372585	0.9773611692057899	0.978053786846889
no_act_simple_se_in_dim_fltgrp16	0.9749264769424795	0.9743794337719823	0.9746456525706333	0.9745521335099432	0.9744636516781582	0.9780881453216402	0.9778782846588656	0.9780863059035425	0.9781212483800074	0.9780516409340071
chosen_8_blocks	0.9751857267066723	0.9752944599519195	0.9746089765017582	0.974949653321764	0.9747446400117754	0.9783986504856406	0.9782860729977296	0.9776136437583476	0.9780863698303521	0.9782856689337612
chosen_9_block	0.974948956355043	0.9744628446503502	0.9751995635933493	0.9750690891818746	0.9754415982216537	0.9779852446037477	0.9777888566630201	0.9785317499598164	0.978324153292475	0.9784395206581553
chosen_6_blocks	0.9742989576428223	0.974319200326883	0.974516801938285	0.9746492793616252	0.9734602124368855	0.9783898505725839	0.9778307669749737	0.9783910392632249	0.9781072437108097	0.9774411585367491
chosen_5_blocks	0.9737578081991802	0.9748381096130633	0.9744343674720365	0.9738009599041112	0.9738543098908775	0.977924559438991	0.9784242106728763	0.9779798878486973	0.9775174378554212	0.977237624524032
chosen_lion	0.9759301420371779	0.9754088065496483	0.9753482203965715	0.9752934338777014	0.9754968291730859	0.9793072744268854	0.9786860720558083	0.9786021413064813	0.9787937308571832	0.978610456217995
final_arch_reg	0.9714333328616601	0.9715903962784593	0.9740848553076821	0.9740524657102594	0.9739465465791153	0.9770074067415956	0.9769710523903639	0.9771420449819416	0.977563758567071	0.977522670204841
chosen_lion_noreaug	0.9703353937868894	0.9701089008181536	0.9688140125960127	0.9705467768953616	0.9684602202994732	0.9742475027704757	0.9737723786792821	0.9727641135093785	0.9742057085426032	0.9720893024230305
chosen_lion_nosingle	0.966778216408754	0.9668417936555065	0.9671800460519429	0.9675242494835136	0.9676245366733695	0.9703772799780112	0.9704906845718668	0.9708461738367126	0.9708998313006574	0.9711170788559333
chosen_lion_noreverse	0.9754912842229028	0.9758834881876681	0.9757119114497543	0.9756346577325451	0.9758727791846685	0.978447577357861	0.9791932025322148	0.9789710280409896	0.9790756034126697	0.9793613626046345
10-fold cross-validation	Pearson										Spearman
chosen_adamw_rdc_folds	0.9694346114248273	0.9709186998184008	0.9727041017937619	0.9724386980611195	0.971817812253636	0.9670441205081941	0.9718301315522977	0.9707376947332308	0.9705641309463824	0.9708665944790373	0.9721223296781059	0.9737100895496381	0.9755176337740878	0.9750856910087363	0.9740257975632813	0.9709967709102089	0.9744907037362767	0.9735593514338008	0.9732607187484862	0.9751513019737533
chosen_lion_rdc_folds	0.9723916888516555	0.9739156779149368	0.9712657883585986	0.9723724585284675	0.9721510629166337	0.9713518882863192	0.9725838273596695	0.9696583032564364	0.971362286973519	0.9712085289624113	0.9751616806456914	0.9759903150955194	0.9742225197556186	0.9751498373131874	0.9762186611503635	0.9743720757301465	0.9750053379465025	0.9726443448671696	0.974939382084034	0.9747704911989404
chosen_adamw_folds	0.9743844060130785	0.9733356478902843	0.9744305507979356	0.9744852881446832	0.9739361913148762	0.9739437718096119	0.9738450456944139	0.9747858502741815	0.9750252065173163	0.9740010852736104	0.9779562916529188	0.977393354319217	0.9776590358480036	0.9778789100898085	0.9776239726065737	0.9778439678331111	0.9774377488480046	0.9784365050123922	0.9784006116179069	0.977478131256691
chosen_lion_folds	0.9753103147464195	0.9755876461496874	0.9756079573586219	0.9755831813522844	0.9752987284165503	0.9754771196339587	0.9753395723974969	0.9752839964235882	0.9759872189360557	0.9748942834046165	0.9785719341539815	0.9787359642707558	0.9789185112307692	0.9786893475070007	0.9786116962117315	0.9786875320161733	0.9787570085319043	0.9786749281902363	0.9792132649978776	0.9786657784141791
Optimized LegNet model	Pearson	Spearman
chosen_lion_ensemble	0.9766675194779544	0.9800001963371742
